# Resistance bioassays and allele characterisation inform analysis of *Spodoptera frugiperda* (Lepidoptera: Noctuidae) introduction pathways in Asia and Australia

**DOI:** 10.1101/2022.02.08.479273

**Authors:** W. T. Tay, R. V. Rane, W. James, K. H. J. Gordon, S. Downes, J. Kim, L. Kuniata, T. K. Walsh TK

**Affiliations:** CSIRO Black Mountain Laboratories, Clunies Ross Street, ACT 2601, Australia; CSIRO, 343 Royal Parade, Parkville, VIC 3052, Australia; Applied BioSciences, Macquarie University, Sydney NSW 2100, Australia; CSIRO McMaster Laboratories, New England Highway, Armidale NSW 2350, Australia; College of Agriculture and Life Science, Kangwon National University, Republic of Korea; Ramu Agri Industries Ltd., PNG

**Keywords:** FAW, whole genome sequencing, agricultural biosecurity, population genomics, invasion biology

## Abstract

The fall armyworm (FAW) *Spodoptera frugiperda* is present in over 70 countries in Africa, Asia, and Oceania. Its rapid dispersal since 2016 when it was first reported in western Africa, and associated devastation to agricultural productivity, highlight the challenges posed by this pest. Currently, its management largely relies on insecticide sprays and transgenic *Bacillus thuringiensis* toxins, therefore understanding their responses to these agents and characteristics of any resistance genes enables adaptive strategies. In Australia, *S. frugiperda* was reported at the end of January 2020 in northern Queensland and by March 2020, also in northern Western Australia. As an urgent first response we undertook bioassays on two Australian populations, one each from these initial points of establishment. To assist with preliminary sensitivity assessment, two endemic noctuid pest species, *Helicoverpa armigera* and *Spodoptera litura*, were concurrently screened to obtain larval LC50 estimates against various insecticides. We characterised known resistance alleles from the VGSC, ACE-1, RyR, and ABCC2 genes to compare with published allele frequencies and bioassay responses from native and invasive *S. frugiperda* populations. An approximately 10x LC50 difference for indoxacarb was detected between Australian populations, which was approximately 28x higher than that reported from an Indian population. Characterisation of ACE-1 and VGSC alleles provided further evidence of multiple introductions in Asia, and multiple pathways involving genetically distinct individuals into Australia. The preliminary bioassay results and resistance allele patterns from invasive *S. frugiperda* populations suggest multiple introductions have contributed to the pest’s spread and challenge the axiom of its rapid ‘west-to-east’ spread.
