## Supplementary material for "Resistance bioassays and allele characterisation inform analysis of *Spodoptera frugiperda* (Lepidoptera: Noctuidae) introduction pathways in Asia and Australia": Table S2

### Sheet: Sheet1
Resistance bioassays and allele characterisation inform analysis of Spodoptera frugiperda (Lepidoptera: Noctuidae) introduction pathways in Asia and Australia
									W. T. Tay1,3, R. V. Rane2,3, W. James1, K. H. J. Gordon1, S. Downes4, J. Kim5, L. Kuniata6, T. K. Walsh1,3
									1. CSIRO Black Mountain Laboratories, Clunies Ross Street, ACT 2601, Australia
									2. CSIRO, 343 Royal Parade, Parkville, VIC 3052, Australia
									3. Applied BioSciences, Macquarie University, Sydney NSW 2100, Australia
									4. CSIRO Mc Master Laboratories, New England Highway, Armidale NSW 2350, Australia
									4. College of Agriculture and Life Science, Kangwon National University, Republic of Korea
									5. Ramu Agri Industries Ltd., PNG
Supplemental Table S2
				VGSC [L1014F]					VGSC [L932F]					VGSC [T929I]					AChE-1 [A201S]					AChE-1 [G227A]					AChE-1 [F290V]
Bar graph ID	Country (State/Province)		N	S (%)		R (%)		N	S (%)		R (%)		N	S (%)		R (%)		N	S (%)		R (%)		N	S (%)		R (%)		N	S (%)		R (%)		References	Comments
	Brazil		140	1		0		16.7	1		0		143	1		0		147	0.94		0.06		161	0.71		0.29		127	0.78		0.22		Bauventura et al. (2020) Insects 11(8), 10.3390/insects11080545
	Brazil (Goias)		14	1		0		14	1		0		14	1		0		14	0.86		0.14		14	0.64		0.36		14	0.79		0.21		Guan et al. (2021) Insect Science 28(3), 627-638
	French Guiana		3	1		0		3	1		0		3	1		0		3	1		0		3	1		0		3	0.83		0.17		Yainna et al. (2021) Insects 12, 468
	Peru		16	1		0	0	16	1		0		16	1		0		16	0.62		0.38		16	0.81		0.19		16	0.44		0.56		This study
	Mexico		26	1		0		26	1		0		26	1		0		26	1		0		26	1		0		26	0.465		0.535		Yainna et al. (2021) Insects 12, 468
	Guadeloupe		4	1		0		4	1		0		4	1		0		4	1		0		4	1		0		4	1		0		Yainna et al. (2021) Insects 12, 468
	Puerto Rico		70	1		0		70	1		0		70	1		0		70	1		0		70	1		0		29	0.09		0.91		Bauventura et al. (2020) Insects 11(8), 10.3390/insects11080545
	Puerto Rico		15	1		0		15	1		0		15	1		0		15	1		0		15	0.97		0.03		15	0.37		0.63		This study
	USA (Mississippi)		18	1		0		18	1		0		18	1		0		18	0.94		0.06		18	0.94		0.06		18	0.67		0.33		This study
	USA (Florida)		20	1		0		20	1		0		20	1		0		20	0.97		0.03		20	0.92		0.08		24	0.71		0.29		This study
	Africa
1	Benin		39	1		0		39	1		0		39	1		0		39	0.79		0.21		39	1		0		39	0.2		0.8		Yainna et al. (2021) Insects 12, 468
2	Uganda		15	1		0		15	1		0		15	1		0		15	0.97		0.03		15	1		0		15	0.43		0.57		Rane et al. (2022)
3	Kenya		76	1		0		75	1		0		75	1		0		76	0.94		0.06		76	1		0		76	0.5		0.5		Bauventura et al. (2020) Insects 11(8), 10.3390/insects11080545
4	Tanzania		1	1		0		1	1		0		1	1		0		1	1		0		1	1		0		1	0.5		0.5
5	Zambia (Lasuka) reseq		2	1		0		2	1		0		2	1		0	†	2	0.91		0.09		2	1		0	†	2	0.41		0.59		Zhang et al. (2020) Mol Ecol Res 20(6), 1682-1696	† Values as reported that combined Zambia (n=2), Malawi (n=2), and China cities (n= 103)
	Malawi		16	1		0		16	1		0		16	1		0		16	0.91		0.09		16	1		0		16	0.56		0.44		Guan et al. (2021) Insect Science 28(3), 627-638
	Malawi (Bvumbwe) reseq		2	1		0		2	1		0		2	1		0	†	2	0.91		0.09		2	1		0	†	2	0.41		0.59		Zhang et al. (2020) Mol Ecol Res 20(6), 1682-1696	† Values as reported that combined Zambia (n=2), Malawi (n=2), and China cities (n= 103)
6	Malawi AVERAGE																		0.91		0.09			1		0			0.54		0.46			Average values used
	Asia
1	India		12	1		0		12	1		0		12	1		0		12	0.92		0.08		12	1		0		12	0.38		0.62		Rane et al. (2022)
2	Indonesia		110	0.99		0.01		88	1		0		88	1		0		85	0.89		0.11		86	0.92		0.08		86	0.48		0.52		Bauventura et al. (2020) Insects 11(8), 10.3390/insects11080545
	Papua New Guinea (Medang)		16	1		0		16	1		0		16	1		0		16	0.94		0.06		16	1		0		16	0.56	8.96	0.44		This study
	Papua New Guinea (Yule Is. Junction)		1	1		0		1	1		0		1	1		0		1	1		0		1	1		0		1	0		1		This study
3	Papua New Guinea AVERAGE																		0.94		0.06			1		0			0.53		0.47			Average values used
	South Korea (MF)		7	1		0		7	1		0		7	1		0		7	1		0		7	1		0		7	1		0		Rane et al. (2022)
	South Korea (MY)		2	1		0		2	1		0		2	1		0		2	1		0		2	1		0		2	1		0		Rane et al. (2022)
	South Korea (Gr, Mn, MA)		3	1		0		3	1		0		3	1		0		3	0.83		0.17		3	1		0		3	1		0		Rane et al. (2022)
4	Korean AVERAGE																		0.96		0.04			1		0			1		0			Average values used
				VGSC [L1014F]					VGSC [L932F]					VGSC [T929I]					AChE-1 [A201S]					AChE-1 [G227A]					AChE-1 [F290V]
Bar graph ID	Country (State/Province)		N	S (%)		R (%)		N	S (%)		R (%)		N	S (%)		R (%)		N	S (%)		R (%)		N	S (%)		R (%)		N	S (%)		R (%)		References	Comments
	China
	China (HIA006)																	1	1		0		1	1		0		1	0		1		Tay et al. GRDC Report (2021)	Not used
	China (21 provinces) *PCR@F290V		0	n/a		n/a		0	n/a		n/a		0	n/a		n/a		0	n/a		n/a		0	n/a		n/a		173	0.5		0.5		Zhang et al. (2020) Mol Ecol Res 20(6), 1682-1696	Not used
	China (50 cities, 16 provinces) reseq		103	1		0		103	1		0		103	1		0	†	103	0.91		0.09		103	1		0	†	103	0.41		0.59		Zhang et al. (2020) Mol Ecol Res 20(6), 1682-1696	Not used; † Values as reported that combined Zambia (n=2), Malawi (n=2), and China cities (n= 103)
	China		2	1		0		2	1		0		2	1		0		2	1		0		2	1		0		2	0		1		Yainna et al. (2021) Insects 12, 468	Not used
1	China (Cangyuan CY, Yunnan)		20	1		0		20	1		0		20	1		0		20	1		0		20	1		0		20	0.33		0.67		Guan et al. (2021) Insect Science 28(3), 627-638
2	China (Xinping XP, Yunnan)		15	1		0		15	1		0		15	1		0		15	0.77		0.23		15	1		0		15	0.57		0.43		Guan et al. (2021) Insect Science 28(3), 627-638
3	China (Yuanjiang YJ, Yunnan)		14	1		0		14	1		0		14	1		0		14	0.93		0.07		14	1		0		14	0.5		0.5		Guan et al. (2021) Insect Science 28(3), 627-638
4	China (Dehong, Yunnan)		0	n/a		n/a		0	n/a		n/a		0	n/a		n/a		12	0.67		0.33		12	1		0		14	0.68		0.32		Zhao et al. (2020) Pesticide Biochem Pohysiol 168, 104623
5	China (Anlong AL, Guizhou)		6	1		0		6	1		0		6	1		0		6	0.92		0.08		6	1		0		6	0.5		0.5		Guan et al. (2021) Insect Science 28(3), 627-638
6	China (Hjiangmen JM, Guangdong)		10	1		0		10	1		0		10	1		0		10	0.9		0.1		10	1		0		10	0.4		0.6		Guan et al. (2021) Insect Science 28(3), 627-638
7	China (Zengcheng ZC, Guangdong)		10	1		0		10	1		0		10	1		0		10	1		0		10	1		0		10	0.35		0.65		Guan et al. (2021) Insect Science 28(3), 627-638
8	China (Dean DA, Jiangxi)		9	1		0		9	1		0		9	1		0		9	1		0		9	1		0		9	0.33		0.67		Guan et al. (2021) Insect Science 28(3), 627-638
9	China (Jingzhou JZ, Hubei)		12	1		0		12	1		0		12	1		0		12	0.96		0.04		12	1		0		12	0.54		0.46		Guan et al. (2021) Insect Science 28(3), 627-638
10	China (Jingzhou, Hubei)		20	1		0		20	1		0		20	1		0		20	1		0		20	0.97		0.03		20	0.39		0.61		Guo et al. 2020 ACTA Entomol Sinica 63(5), 582-589
11	China (Wuxue, Hubei)		20	1		0		20	1		0		20	1		0		20	0.97		0.03		20	0.82		0.18		20	0.72		0.28		Guo et al. 2020 ACTA Entomol Sinica 63(5), 582-589
12	China (Xianning, Hubei)		20	1		0		20	1		0		20	1		0		20	1		0		20	0.9		0.1		20	0.3		0.7		Guo et al. 2020 ACTA Entomol Sinica 63(5), 582-589
13	China (Huanggang, Hubei)		20	1		0		20	1		0		20	1		0		20	0.95		0.05		20	0.9		0.1		20	0.58		0.42		Guo et al. 2020 ACTA Entomol Sinica 63(5), 582-589
14	China (Anqing AQ, Anhui)		12	1		0		12	1		0		12	1		0		12	0.96		0.04		12	1		0		12	0.4		0.6255		Guan et al. (2021) Insect Science 28(3), 627-638
15	China (Jingxian, Anhui)		17	1		0		17	1		0		17	1		0		15	1		0		15	1		0		15	0.33		0.67		Zhao et al. (2020) Pesticide Biochem Pohysiol 168, 104623
16	China (Dongtai, Jiangsu)		19	1		0		19	1		0		19	1		0		25	0.78		0.22		25	1		0		25	0.26		0.74		Zhao et al. (2020) Pesticide Biochem Pohysiol 168, 104623
	Australia
1	Australia (Broome, WA)		10	1		0		10	1		0		10	1		0		11	0.95		0.05		11	1		0		11	0.18		0.82		Nguyen et al. (2021) Austral Entomol, https://doi.org/10.1111/aen.12570
2	Australia (Kununurra, WA)		19	1		0		19	1		0		19	1		0		19	1		0		19	1		0		19	0.45		0.55		This study; Rane et al. (2022)
3	Australia (Kununurra KB1, WA)		8	1		0		8	1		0		8	1		0		8	0.94		0.06		8	1		0		8	0.438		0.56		Rane et al. (2022)
4	Australia (Kununurra KB2, WA)		7	1		0		7	1		0		7	1		0		7	0.93		0.07		7	1		0		7	0.714		0.286		Rane et al. (2022)
5	Australia (WA108)			n/a		n/a			n/a		n/a			n/a		n/a		15	1		0		15	1		0		15	0.3		0.704		Tay et al. GRDC Report (2021)	Data from amplicon metabarcoding
6	Australia (WA203)			n/a		n/a			n/a		n/a			n/a		n/a		15	1		0		15	1		0		15	0.5		0.504		Tay et al. GRDC Report (2021)	Data from amplicon metabarcoding
7	Australia (WA207)			n/a		n/a			n/a		n/a			n/a		n/a		15	0.91		0.09		15	1		0		15	0.446		0.55		Tay et al. GRDC Report (2021)	Data from amplicon metabarcoding
8	Australia (WA210)			n/a		n/a			n/a		n/a			n/a		n/a		15	1		0		15	1		0		15	0.2		0.8		Tay et al. GRDC Report (2021)	Data from amplicon metabarcoding
9	Australia (WA301)			n/a		n/a			n/a		n/a			n/a		n/a		15	0.95		0.05		15	1		0		15	0.33		0.67		Tay et al. GRDC Report (2021)	Data from amplicon metabarcoding
10	Australia (WA302a)			n/a		n/a			n/a		n/a			n/a		n/a		15	1		0		15	1		0		15	0.6		0.4		Tay et al. GRDC Report (2021)	Data from amplicon metabarcoding
11	Australia (WA302)			n/a		n/a			n/a		n/a			n/a		n/a		15	0.89		0.01		15	1		0		15	0.26		0.74		Tay et al. GRDC Report (2021)	Data from amplicon metabarcoding
12	Australia (WA303)			n/a		n/a			n/a		n/a			n/a		n/a		15	0.98		0.02		15	1		0		15	0.13		0.87		Tay et al. GRDC Report (2021)	Data from amplicon metabarcoding
13	Australia (WA307)			n/a		n/a			n/a		n/a			n/a		n/a		15	0.75		0.25		15	1		0		15	0.45		0.55		Tay et al. GRDC Report (2021)	Data from amplicon metabarcoding
14	Australia (WA309)			n/a		n/a			n/a		n/a			n/a		n/a		15	1		0		15	1		0		15	0.28		0.72		Tay et al. GRDC Report (2021)	Data from amplicon metabarcoding
15	Australia (WA402)			n/a		n/a			n/a		n/a			n/a		n/a		15	0.97		0.03		15	1		0		15	0.35		0.65		Tay et al. GRDC Report (2021)	Data from amplicon metabarcoding
16	Australia (WA403)			n/a		n/a			n/a		n/a			n/a		n/a		15	0.83		0.17		15	1		0		15	0.55		0.45		Tay et al. GRDC Report (2021)	Data from amplicon metabarcoding
17	Australia (WA406)			n/a		n/a			n/a		n/a			n/a		n/a		15	0.9		0.1		15	1		0		15	0.25		0.75		Tay et al. GRDC Report (2021)	Data from amplicon metabarcoding
18	Australia (WA408)			n/a		n/a			n/a		n/a			n/a		n/a		15	0.76		0.24		15	1		0		15	0.68		0.32		Tay et al. GRDC Report (2021)	Data from amplicon metabarcoding
19	Australia (WA410)			n/a		n/a			n/a		n/a			n/a		n/a		15	0.96		0.04		15	1		0		15	0.4		0.6		Tay et al. GRDC Report (2021)	Data from amplicon metabarcoding
20	Australia (Ord Valley, WA)		14	1		0		14	1		0		14	1		0		14	0.96		0.04		14	1		0		14	0.25		0.75		Nguyen et al. (2021) Austral Entomol, https://doi.org/10.1111/aen.12570
21	Australia (Bluey's Farm, NT)		6	1		0		6	1		0		6	1		0		6	1		0		6	1		0		6	0.67		0.33		Rane et al. (2022) eLife (Submitted)
22	Australia (Katherine, Tipperary, Douglas Daly, NT)		3	1		0		3	1		0		3	1		0		18	0.92		0.08		18	1		0		18	0.45		0.55		Nguyen et al. (2021) Austral Entomol, https://doi.org/10.1111/aen.12570
23	Erub Is. Australia		1	1		0		1	1		0		1	1		0		1	1		0		1	1		0		1	0.5		0.5		Rane et al. (2022)
24	Australia (Lakeland, Qld)		11	1		0		11	1		0		11	1		0		10	0.9		0.1		10	1		0		10	0.55		0.45		Nguyen et al. (2021) Austral Entomol, https://doi.org/10.1111/aen.12570
25	Australia (Walkamin, Qld)		19	1		0		19	1		0		19	1		0		20	0.82		0.18		20	1		0		20	0.53		0.47		Nguyen et al. (2021) Austral Entomol, https://doi.org/10.1111/aen.12570
26	Australia (Walkamin 'unsprayed', Qld)		19	1		0		19	1		0		19	1		0		19	0.87		0.13		19	1		0		20	0.95		0.05		Rane et al. (2022)
27	Australia (Walkamin 'early sprayed', Qld)		9	1		0		9	1		0		9	1		0		9	0.89		0.11		9	1		0		9	1		0		Rane et al. (2022)
28	Australia (Walkamin 'mango', Qld)		2	1		0		2	1		0		2	1		0		2	1		0		2	1		0		2	1		0		Rane et al. (2022)
29	Australia (Strathmore, Qld)		30	1		0		30	1		0		30	1		0		30	0.93		0.07		30	1		0		30	1		0		This study
30	Australia (Croydon, Qld)		2	1		0		2	1		0		2	1		0		2	0.75		0.25		2	1		0		2	0.75		0.25		Nguyen et al. (2021) Austral Entomol, https://doi.org/10.1111/aen.12570
31	Australia (Burdekin, Qld)		5	1		0		5	1		0		5	1		0		5	0.7		0.3		5	1		0		5	0.6		0.4		Nguyen et al. (2021) Austral Entomol, https://doi.org/10.1111/aen.12570
32	Australia (Burdekin, Qld)		30	1		0		30	1		0		30	1		0		30	0.9		0.1		30	1		0		30	1		0		Rane et al. (2022)
33	Australia (Bowen, Qld)		10	1		0		10	1		0		10	1		0		10	0.85		0.15		10	1		0		10	0.8		0.2		Nguyen et al. (2021) Austral Entomol, https://doi.org/10.1111/aen.12570
34	Australia (Mackay, Qld)		7	1		0		7	1		0		7	1		0		7	0.71		0.29		7	1		0		7	0.71		0.29		Rane et al. (2022)
35	Australia (Wee Waa, NSW)		8	1		0		8	1		0		8	1		0		8	1		0		8	1		0		8	0.63		0.37		Rane et al. (2022)
36	Australia (North West, NSW)			n/a		n/a			n/a		n/a			n/a		n/a		9	0.94		0.06		9	1		0		9	0.33		0.67		Nguyen et al. (2021) Austral Entomol, https://doi.org/10.1111/aen.12570
37	Australia (North Coast, NSW)			n/a		n/a			n/a		n/a			n/a		n/a		14	0.86		0.14		14	1		0		14	0.54		0.46		Nguyen et al. (2021) Austral Entomol, https://doi.org/10.1111/aen.12570
38	Australia (Central West, NSW)			n/a		n/a			n/a		n/a			n/a		n/a		7	0.86		0.14		7	1		0		7	0.57		0.43		Nguyen et al. (2021) Austral Entomol, https://doi.org/10.1111/aen.12570
39	Australia (Riverina, NSW)			n/a		n/a			n/a		n/a			n/a		n/a		3	1		0		3	1		0		3	0.83		0.17		Nguyen et al. (2021) Austral Entomol, https://doi.org/10.1111/aen.12570
Supplemental References Cited
Boaventura, D., M. Martin, A. Pozzebon, D. Mota-Sanchez, and R. Nauen. 2020. Monitoring of Target-Site Mutations Conferring Insecticide Resistance in Spodoptera frugiperda. Insects 11: 545. https://doi.org/10.3390/insects11080545.
Guan, F., J. Zhang, H. Shen, X. Wang, A. Padovan, T. K. Walsh, W. T. Tay, K. H. J. Gordon, W. James, C. Czepak, M. H. Otim, D. Kachigamba, and Y. Wu. 2021. Whole-genome sequencing to detect mutations associated with resistance to insecticides and Bt proteins in Spodoptera frugiperda. Insect Sci. 28: 627-638. https://doi.org/10.1111/1744-7917.12838..
Nguyen, D. T., Y. Z. Chen, and G. A. Herron. 2021. Preliminary characterisation of known pesticide resistance alleles in Spodoptera frugiperda (Lepidoptera: Noctuidae) in its invasive Australian range. Austral. Entomol. 60: 782-790. https://doi.org/10.1111/aen.12570.
Rane, R., T. K. Walsh, P. Lenancker, A. Gock, T. H. Dao, V. L. Nguyen, T. N. Khin, D. Amalin, K. Chittarath, M. Faheem, S. Annamalai, S. S. Thanarajoo, Y. A. Trisyono, S. Khay, J. Kim, L. Kuniata, K. Powell, A. Kalyebi, M. H. Otim, K. Nam, E. d’Alençon, K. H. J. Gordon, W. T. Tay. 2022. Complex multiple introductions drive fall armyworm invasions into Asia and Australia. bioRxiv 2022.06.11.495773…
Yainna, S., N. Negre, P. J. Silvie, T. Brevault, W. T. Tay, K. Gordon, E. dAlencon, T. Walsh, and K. Nam. 2021. Geographic Monitoring of Insecticide Resistance Mutations in Native and Invasive Populations of the Fall Armyworm. Insects 12: 468. https://doi.org/10.3390/insects12050468.
Tay, W. T., R. Rane, B. James, A. Gock, D. T. Hang, V. L. Nguyen, T. N. Khin, D. Amalin, C. Khonesavanh, F. Muhammad, S. Annamalai, and T. Walsh. 2021. Final report on Southeast Asian and Australian FAW population genomics for biosecurity preparedness. Prevention and preparedness for fall armyworm (Spodoptera frugiperda) - Output 2, pp. 25. CSIRO/GRDC.
Zhang, L., B. Liu, W. G. Zheng, C. H. Liu, D. N. Zhang, S. Y. Zhao, Z. Y. Li, P. J. Xu, K. Wilson, A. Withers, C. M. Jones, J. A. Smith, G. Chipabika, D. L. Kachigamba, K. Nam, E. D'Alencon, B. Liu, X. Y. Liang, M. H. Jin, C. Wu, S. Chakrabarty, X. M. Yang, Y. Y. Jiang, J. Liu, X. L. Liu, W. P. Quan, G. R. Wang, W. Fan, W. Q. Qian, K. M. Wu, and Y. T. Xiao. 2020. Genetic structure and insecticide…
Zhao, Y. X., J. M. Huang, H. Ni, D. Guo, F. X. Yang, X. Wang, S. F. Wu, and C. F. Gao. 2020. Susceptibility of fall armyworm, Spodoptera frugiperda (J.E.Smmith), to eight insecticides in China, with special reference to lambda-cyhalothrin. Pestic. Biochem. Phys. 168: 104623. https://doi.org/10.1016/j.pestbp.2020.104623.
